# The impact of extracellular matrix on the precision medicine utility of pancreatic cancer patient-derived organoids

**DOI:** 10.1101/2023.01.26.525757

**Authors:** Jan C. Lumibao, Shira R. Okhovat, Kristina L. Peck, Xiaoxue Lin, Kathryn Lande, Jingjing Zou, Dannielle D. Engle

**Affiliations:** Salk Institute for Biological Studies; University of California San Diego

**Keywords:** organoids, PDAC, pharmacotyping, precision medicine, basement membrane extract

## Abstract

The use of patient-derived organoids (PDOs) to characterize therapeutic sensitivity and resistance (pharmacotyping) is a promising precision medicine approach. The potential of this approach to inform clinical decisions is now being tested in several large multi-institutional clinical trials. PDOs are cultivated in extracellular matrix from basement membrane extracts (BMEs) that are most commonly acquired commercially. Each clinical site utilizes distinct BME lots and may be restricted due to the availability of commercial BME sources. However, the impact of different sources and lots of BMEs on organoid drug response is unknown. Here, we tested the impact of BME source and lot on proliferation, chemotherapy and targeted therapy drug response, and gene expression in mouse and human pancreatic ductal adenocarcinoma (PDA) organoids. Both human and mouse organoids displayed increased proliferation in Matrigel (Corning) compared to Cultrex (RnD) and UltiMatrix (RnD). However, we observed no substantial impact on drug response when oragnoids were cultured in Matrigel, Cultrex, or UltiMatrix. We also did not observe major shifts in gene expression across the different BME sources, and PDOs maintained their Classical or Basal-like designation. Overall, we find that BME source (Matrigel, Cultrex, UltiMatrix) does not shift PDO dose-response curves and drug testing results, indicating that PDO pharmacotyping is a robust approach for precision medicine.
