## Supplementary File for "The impact of extracellular matrix on the precision medicine utility of pancreatic cancer patient-derived organoids"

### Sheet: Sheet1
Classical Tumor	Basal-like Tumor
PHGR1	A2ML1
C17orf73	KRT6A
SLC9A3	LY6D
BTNL8	KRT13
REG4	S100A2
IHH	ANXA8
CLDN18	GPR87
MUC17	KRT6C
TFF1	LOC642587
LRRC31	CGB1
HMGCS2	FAM83A
NR1I2	UPK2
CEACAM5	CGB
CAPN9	TMEM40
APOBEC1	KRT5
MYO1A	KRT14
PSAPL1	CGB5
FER1L6	CST6
MOGAT3	PSCA
DQX1	CGB7
TRIM31	ANXA8L2
CREB3L3	IVL
ERN2	TNNT1
BTNL3	PADI1
TFF3	IGFL1
EFNA2	KRT16
CYP2C9	CXorf49B
BCAS1	MUC16
PDZD3	LOC100131726
TM4SF5	ZBED2
CAPN8	SCEL
CDHR5	COX6B2
CYP2S1	MYH16
EPS8L3	SLCO1B3
PLA2G10	SPRR1B
FAM3D	LYPD2
UGT1A1	CGB8
NPSR1	DSG3
CYP2C19	IL20RB
ABP1	KRT17
ALDH3A1	FGFBP1
C20orf114	MUC21
ST6GALNAC1	NTF4
TM4SF20	VGLL1
SLC9A4	UPK3B
TMEM82	C6orf15
AMN	WNT7A
LRRC66	PHACTR3
LGALS4	CYP24A1
AGR3	SERPINB3
IYD	PADI3
PLA2G4F	TRIM29
VSIG1	CRABP2
ANKS4B	HMGA2
SLC26A9	GJB5
LGALS9B	C16orf74
AKR1B10	DKK1
CKMT1A	PTGES
SLC9A2	TNFRSF6B
DKK4	WNT10A
SPINK4	ALPP
CLRN3	PKP1
DEGS2	NMU
SULT1C2	KLK5
MUC13	EREG
PPP1R14D	TGM5
C1orf125	TNS4
CYP2B7P1	CASP14
GPX2	KRT9
SMPD3	LHB
NXF3	KRT7
SPINK5	VSTM2L
DPCR1	COL17A1
ABO	SNCG
CDHR2	SLC2A1
HOXC11	KLK8
CEACAM6	CDA
MOGAT2	KLHDC7B
SHH	CTSL2
BAIAP2L2	KISS1
CCK	GSDMC
CYP3A5	CGB2
FABP1	CLIC3
CYP2C18	CATSPER1
KCNE3	KRT6B
AGR2	SLURP1
C9orf152	KRT4
HSD11B2	TNNI3
ONECUT3	ITGA3
C11orf86	KLK6
RNF183	C9orf169
ENTPD8	FAM25A
PIP5K1B	ULBP2
TMEM45B	UCA1
GKN2	PKD1L2
CAPN5	S100A4
SULT1B1	KLK10
B3GNT6	RPTN
TRIM40	C20orf195
MYO7B	LYPD3
VSIG2	ANGPTL4
SPIRE2	WNT7B
CTSE	LST-3TM12
ATP10B	KCNA7
TSPAN8	MFI2
TRIM15	CDH3
INSC	TH
ANXA10	NCRNA00162
PRAP1	C4orf26
FEZF1	CALB2
XKR9	ANXA8L1
GPR35	BEAN
CDH17	KRT78
ITLN1	NKAIN4
SEMG1	ITGB6
GDPD2	CALHM3
LYZ	HRASLS2
CYP2B6	DMBX1
CCL24	WNT11
SLC44A4	ZNF185
DNAH2	MMP28
CKMT1B	CYP27C1
FAM83E	TP63
TFF2	GJB3
SEMA4G	PLAC1
B3GALT5	RPSAP52
VIL1	RGS20
SPACA4	UCN2
GSDMB	RHCG
MSMB	FOXD1
TRIM10	UBE2C
TMEM150B	GJB4
TJP3	BIRC5
OMP	LOC440356
AKR7L	LEMD1
ITPKA	UNC13D
TRNP1	TACSTD2
GKN1	KRT19
TINAG	LOC554202
FUT2	MALL
RAPGEFL1	KLK7
BCL2L14	KCNN4
SLC7A4	PPL
CCL15	TK1
C14orf176	WDR69
ASPHD2	CDC20
ATOH1	ESPN
CYP2J2	SERPINB5
CA14	SLC38A5
CES3	TGM4
EMX1	AMIGO2
CLCA1	LAMC2
PIWIL1	KLK9
C5orf32	NIPAL4
C11orf53	SPRR3
LGR5	COL7A1
ANO7	RAET1G
TUBAL3	GPRC5A
GCNT3	SLAMF9
GALNT6	MYBL2
LTK	BCAR3
GCKR	C2orf54
CPA6	IL1F5
EVPLL	FSCN1
FGF20	RP1L1
FAM177B	OR7E91P
TMEM38A	ITGB4
NPAS1	PLA2G16
GHRHR	LGR6
SLC26A5	RARRES3
ANKRD22	VWA3A
USH1C	KLC3
CHST5	P2RY2
ELF3	RHOD
DAZ1	C6orf218
C4BPB	FOXJ1
ATP2C2	NPBWR1
TLX1	KRT15
FOXA3	KRT81
PRR15L	ANO1
ALPI	GNA15
PLAC8	CRCT1
GLOD5	FOXL1
GPR20	RPL39L
EPHA10	TFAP2A
TMC5	CDC45
BCMO1	C10orf116
MTMR11	SIX1
SLC27A2	HIST1H2BJ
ZG16B	SLC39A2
C14orf73	LAMA3
MS4A8B	ICAM5
FOXA1	FLJ16779
ARL14	AIM1L
ANG	C15orf48
GPA33	CNGB1
SELENBP1	C8orf73
C19orf45	CYP4F22
ATP7B	GBP6
CDCA7	ADORA2B
HOXC10	SPTBN2
PLLP	FAM64A
CRYM	HES2
KRTAP5-1	HMGA1
HKDC1	C2orf39
NAT2	E2F1
CREB3L1	CACNG4
RASAL1	TP73
CLDN23	C12orf70
FAM108C1	AREG
BTBD16	MBOAT2
LOC338651	SPC24
CYP4F2	LOC728643
CCDC109A	UGT1A9
KALRN	FOSL1
LOC113230	ALG1L
MUC1	MYEOV
B3GNT7	GJB6
TBX15	LOC100126784
CA13	RAET1L
F5	CDCA5
VWA3B	SBSN
CCNI2	PKMYT1
DMBT1	MFSD2B
PLEKHH1	LOC100216001
SLC22A18AS	RHOF
AHCYL2	SPRR2E
TMPRSS2	IL31RA
FUT3	TMPRSS11D
HNF4A	TRIP13
AFARP1	CALML5
PLAC4	LY6G6C
C20orf118	PTTG1
CYP3A7	AHNAK2
POF1B	FOXL2
FAM150A	PRB1
SLC45A3	C17orf53
SDR16C5	LAMB3
DUOXA2	CCDC19
UNC93A	ARL4D
ACSL5	C1orf110
CYP4F12	HIST1H3H
RIPK3	CLCA4
FA2H	C10orf55
HDHD3	ISG15
ZBTB7C	WNT5B
KIAA1984	CCNB2
MLPH	LY6E
PSORS1C3	C10orf99
NQO1	ELF5
SPDEF	SULT2B1
EVX1	EPHA2
MARCKSL1	MMP13
REP15	DMKN
TOX3	PORCN
BCL2L15	LRRC8A
ADAM28	IGFBP6
KCNK1	CDT1
AKR7A3	FLNB
MXD1	NAGS
TSPAN15	OIP5
OSBPL7	ZNF695
METTL7B	CCND1
PTPRH	NOG
LDHD	HIST1H2AM
GPR128	LRRN1
SLC40A1	RFX8
ADAP1	GPR115
LOC283174	CMTM7
ABCC13	SLC13A5
PRR15	HAPLN1
RXFP4	SEMA7A
C11orf92	C15orf52
PRSS12	PITX1
C6orf223	GAS2L2
HNF4G	GINS2
ANXA13	C19orf33
PPP1R1B	PPP1R13L
C15orf55	HJURP
AKR1C4	CDCA4
LOC25845	HIST1H2BC
GPR37L1	SEC14L2
SYTL5	RAD54L
FUT6	TTC9
LOC80054	SLC16A3
CLCN1	POC1A
SDCBP2	WDR38
DKFZP434K028	TMEM139
GLB1L2	KCP
GUCY2C	SHC3
FAM101A	TBC1D2
MYBPC1	PLK1
CCL14-CCL15	C16orf59
PDE4C	FAT2
GRTP1	GPR39
CGN	EPR1
GALNT12	NCRNA00152
LOC400043	BIRC7
LOC731779	PLEC
LPCAT4	PVRL1
UGT1A3	TNNI2
HR	IFI27
GRAMD2	PROM2
HOXA13	SPRR2D
CMBL	SH2D5
MFSD4	RECQL4
SLC9A1	CACNG6
CCDC108	HIST1H2BD
HLA-J	PIP5KL1
SMAGP	SLC16A5
STK31	MCM2
NOXA1	E2F7
PRICKLE4	FAM83H
ACHE	ZNF750
LDLR	HIST1H2BO
SLC37A1	AP1S3
GALNT4	FHOD3
RNF128	CKM
CALML4	CHST6
MECOM	PLAG1
VNN1	LOC284837
IRX5	LOC286467
C1orf106	AURKB
GPR160	RAD51
LIMA1	PTPRU
TSPAN3	SLC7A5
POU2F3	DLX3
LEAP2	FRMD5
STX19	PP14571
C1orf210	CCNB1
FOXD2	GATA3
C1orf113	C7orf57
NRADDP	TUBA4A
CCRL1	IFNE
RHPN2	SLC35F2
INPP1	FAM83C
NANOG	EME1
TMEM195	CDCP1
RNF39	WFDC3
HS3ST5	XDH
LGALS9C	SLC4A11
GSDMA	RGS9BP
SFTPA2	PPP1R3G
C2orf70	LCE3D
C11orf93	CKS2
CTAGE9	ANLN
TSPO2	KIF20A
C7orf46	KRT80
ENTPD2	MB
CRB3	C10orf47
HYAL1	SFN
FOXH1	SYT8
PRSS33	SLCO1B1
CES2	LOC285830
KPNA7	KIF2C
ERBB3	TNNC2
OR2A4	ALDH3B2
KCNH8	TRAIP
KLC4	SHCBP1
ZFPM1	ARHGAP23
RGS6	HIST2H4A
OVOL2	RDM1
CEACAM18	IL18
CASZ1	ZNF114
SLC22A18	PBK
NBEAL2	KIFC1
C11orf90	B3GNT4
KLF4	C11orf80
GAL3ST1	LOC400696
HHLA2	DHDH
C17orf28	WDR62
NOX1	PLXNA1
	TINAGL1
	HIST1H2AG
	CCNE1
	HIST3H2BB
	IRAK2
	MET
	CNTNAP2
	UBE2S
	TGM2
	SLPI
	EPHX4
	RRAD
	TPX2
	MYL2
	CLEC18B
	KIF18B
	C3orf72
	BARX1
	PLEKHN1
	ATP6V1B1
	PKM2
	HEPHL1
